# Nanotiming: telomere-to-telomere DNA replication timing profiling by nanopore sequencing

**DOI:** 10.1101/2024.07.05.602252

**Authors:** Bertrand Theulot, Alan Tourancheau, Emma Simonin Chavignier, Etienne Jean, Jean-Michel Arbona, Benjamin Audit, Olivier Hyrien, Laurent Lacroix, Benoît Le Tallec

## Abstract

Current temporal studies of DNA replication are either low-resolution or require complex cell synchronisation and/or sorting procedures. Here we introduce Nanotiming, a nanopore sequencing-based method producing high-resolution, telomere-to-telomere replication timing (RT) profiles of eukaryotic genomes by interrogating changes in intracellular dTTP concentration during S phase through competition with its analogue bromodeoxyuridine triphosphate (BrdUTP) for incorporation into replicating DNA. Nanotiming solely demands the labelling of asynchronously growing cells with an innocuous dose of BrdU during one doubling time followed by BrdU quantification along nanopore reads. We demonstrate in yeast *S. cerevisiae* that Nanotiming precisely reproduces RT profiles generated by reference methods in wild-type and mutant cells inactivated for known RT determinants, for one-tenth of the cost. Nanotiming is simple, accurate, inexpensive, amenable to large-scale analyses, and is capable of unveiling RT at individual telomeres, revealing that Rif1 iconic telomere regulator directly delays the replication only of telomeres with specific subtelomeric elements.
