## Supplementary Table 1 for "Nanotiming: telomere-to-telomere DNA replication timing profiling by nanopore sequencing"

### Sheet: Feuil1
	R9.4.1 chemistry	R10.4.1 chemistry
	24 barcodes	No barcode	24 barcodes	48 barcodes	96 barcodes
PromethION flow cell price	$813	$600-900*	$600-900*	$600-900*	$600-900*
Library price	$529	$99	$99	$99	$99
Barcodes price	$312	-	$75	$150	$300
Total price	$1654	$699-999	$774-1074	$849-1149	$999-1299
Price per sample	$69	$699-999	$32-45	$18-24	$10-14
*Flow cell price depends on the quantity ordered.
Supplementary Table 1. Nanopore sequencing costs. Prices for R9.4.1 chemistry are those we paid in 2023/early 2024 (original prices in euros were converted into US dollars assuming an exchange rate of 1 USD/EUR); estimated flow cell, library and barcodes prices for R10.4.1 chemistry are from https://store.nanoporetech.com/promethion-flow-cell-packs-r10-4-1-m-version.html and https://store.nanopor…
