## Supplementary Table 2 for "Nanotiming: telomere-to-telomere DNA replication timing profiling by nanopore sequencing"

### Sheet: Table S2
Strain	n	rho	p-value	Median telomere length (bp)	Mean RT
wt	25242	-0.015	0.016	287	1.12
rif1∆	7011	-0.16	1.6e-43	612	1.55
ku70∆	16045	-0.091	4.0e-31	140	1.65
cft19∆	11346	-0.0036	0.71	293	1.14
fkh1∆	10309	-0.032	0.0013	288	1.11
