## Supplementary Table 3 for "Nanotiming: telomere-to-telomere DNA replication timing profiling by nanopore sequencing"

### Sheet: Table S3
Strain	X/XY'	n	rho	p-value	Median telomere length (bp)	Mean RT
wt	X	9501	-0.02	0.051	285	1.06
wt	XY'	15741	-0.015	0.063	288	1.16
rif1∆	X	2290	-0.057	0.0067	672	1.08
rif1∆	XY'	4721	-0.094	9.2e-11	583	1.77
ku70∆	X	6096	-0.22	6.1e-66	135	1.48
ku70∆	XY'	9949	-0.041	5.2e-5	144	1.76
cft19∆	X	4409	-4.9e-4	0.97	284	1.05
cft19∆	XY'	6937	-0.018	0.14	298	1.19
fkh1∆	X	4073	-0.028	0.072	289	1.06
fkh1∆	XY'	6236	-0.035	0.0051	287	1.14
