## Supplementary Table 4 for "Nanotiming: telomere-to-telomere DNA replication timing profiling by nanopore sequencing"

### Sheet: Table S4
Strain	Telomere	X/XY'	n	rho	p-value	Median telomere length (bp)	Mean RT
wt	TEL01L	X	815	0.024	0.49	278	1.03
wt	TEL01R	XY'	793	-0.0092	0.8	265	1.02
wt	TEL02L	XY'	759	-0.1	0.0041	312	1.39
wt	TEL02R	XY'	786	-0.03	0.4	278	1.12
wt	TEL03L	X	648	0.051	0.2	323	0.996
wt	TEL03R	XY'	766	-0.061	0.089	309	1.09
wt	TEL04L	X	791	-0.0065	0.85	282	1.04
wt	TEL04R	XY'	774	-0.067	0.061	254	1.05
wt	TEL05L	XY'	783	-0.098	0.006	305	1.06
wt	TEL05R	XY'	791	-0.072	0.042	313	1.25
wt	TEL06L	XY'	755	-0.0016	0.97	284	1.05
wt	TEL06R	X	932	-0.0032	0.92	274	1.11
wt	TEL07L	X	798	0.032	0.36	288	1.02
wt	TEL07R	XY'	815	-0.031	0.38	294	1.26
wt	TEL08L	XY'	774	-0.05	0.16	292	1.16
wt	TEL08R	X	850	0.096	0.0049	276	1.07
wt	TEL09L	XY'	787	-0.086	0.015	309	1.19
wt	TEL09R	X	693	-0.037	0.33	347	1.17
wt	TEL10L	XY'	756	-0.063	0.085	313	1.09
wt	TEL10R	X	836	-0.015	0.65	248	1.04
wt	TEL11L	X	806	-0.05	0.15	276	1.02
wt	TEL11R	X	847	0.011	0.76	240	1.06
wt	TEL12L	XY'	786	-0.074	0.037	295	1.08
wt	TEL12R	XY'	758	0.01	0.78	264	1.15
wt	TEL13L	X	731	0.018	0.62	328	1.12
wt	TEL13R	XY'	808	-0.012	0.73	282	1.38
wt	TEL14L	XY'	850	0.022	0.52	260	1.03
wt	TEL14R	XY'	813	-0.066	0.06	309	1.29
wt	TEL15L	X	754	0.027	0.45	305	1.02
wt	TEL15R	XY'	786	-0.079	0.026	302	1.22
wt	TEL16L	XY'	829	-0.044	0.2	281	1.23
wt	TEL16R	XY'	772	0.01	0.78	253	1.06
rif1∆	TEL01L	X	169	-0.12	0.13	748	1.09
rif1∆	TEL01R	XY'	159	0.039	0.63	1020	1.41
rif1∆	TEL02L	XY'	220	-0.065	0.34	652	1.83
rif1∆	TEL02R	XY'	289	0.018	0.76	500	1.77
rif1∆	TEL03L	X	183	-0.063	0.39	775	0.953
rif1∆	TEL03R	XY'	224	0.094	0.16	637	1.76
rif1∆	TEL04L	X	191	-0.14	0.057	622	1.01
rif1∆	TEL04R	XY'	143	-0.11	0.2	933	1.59
rif1∆	TEL05L	XY'	183	-0.026	0.73	789	1.7
rif1∆	TEL05R	XY'	312	-0.12	0.031	554	1.79
rif1∆	TEL06L	XY'	231	-0.046	0.49	590	1.68
rif1∆	TEL06R	X	275	-0.01	0.86	535	1.09
rif1∆	TEL07L	X	153	0.052	0.52	823	1.15
rif1∆	TEL07R	XY'	207	-0.12	0.084	596	1.8
rif1∆	TEL08L	XY'	191	0.039	0.59	791	1.76
rif1∆	TEL08R	X	184	0.03	0.69	662	1
rif1∆	TEL09L	XY'	269	0.009	0.88	497	1.89
rif1∆	TEL09R	X	171	-0.12	0.11	684	1.19
rif1∆	TEL10L	XY'	255	-0.0035	0.96	532	1.79
rif1∆	TEL10R	X	173	0.039	0.61	681	1.08
rif1∆	TEL11L	X	202	-0.17	0.014	683	1.14
rif1∆	TEL11R	X	218	0.0011	0.99	576	1.07
rif1∆	TEL12L	XY'	255	0.025	0.69	527	1.81
rif1∆	TEL12R	XY'	182	-0.083	0.27	791	1.72
rif1∆	TEL13L	X	209	-0.0094	0.89	618	1.15
rif1∆	TEL13R	XY'	359	0.0039	0.94	444	1.89
rif1∆	TEL14L	XY'	264	-0.12	0.061	547	1.7
rif1∆	TEL14R	XY'	223	-0.018	0.79	658	1.84
rif1∆	TEL15L	X	162	-0.069	0.38	773	1.04
rif1∆	TEL15R	XY'	277	-0.14	0.016	609	1.8
rif1∆	TEL16L	XY'	218	-0.051	0.45	544	1.75
rif1∆	TEL16R	XY'	260	0.036	0.56	546	1.88
ku70∆	TEL01L	X	544	-0.24	1.1e-8	132	1.51
ku70∆	TEL01R	XY'	478	-0.17	1.4e-4	124	1.68
ku70∆	TEL02L	XY'	489	0.1	0.026	145	1.85
ku70∆	TEL02R	XY'	587	-0.01	0.8	128	1.77
ku70∆	TEL03L	X	446	-0.39	1.1e-17	107	1.27
ku70∆	TEL03R	XY'	618	-0.081	0.044	159	1.72
ku70∆	TEL04L	X	484	-0.25	3.8e-8	150	1.39
ku70∆	TEL04R	XY'	511	0.0027	0.95	120	1.73
ku70∆	TEL05L	XY'	485	-0.028	0.55	168	1.77
ku70∆	TEL05R	XY'	562	-0.027	0.52	152	1.78
ku70∆	TEL06L	XY'	557	-0.16	1.0e-4	158	1.68
ku70∆	TEL06R	X	573	-0.25	2.0e-9	133	1.35
ku70∆	TEL07L	X	501	-0.17	9.1e-5	142	1.5
ku70∆	TEL07R	XY'	586	0.0053	0.9	123	1.81
ku70∆	TEL08L	XY'	551	-0.082	0.054	154	1.8
ku70∆	TEL08R	X	509	-0.26	3.7e-9	140	1.58
ku70∆	TEL09L	XY'	508	-0.012	0.78	161	1.85
ku70∆	TEL09R	X	438	-0.21	1.2e-5	162	1.49
ku70∆	TEL10L	XY'	550	-0.054	0.21	176	1.78
ku70∆	TEL10R	X	533	-0.29	1.1e-11	117	1.58
ku70∆	TEL11L	X	535	-0.25	3.2e-9	118	1.49
ku70∆	TEL11R	X	520	-0.28	4.5e-11	118	1.45
ku70∆	TEL12L	XY'	521	-0.067	0.12	149	1.72
ku70∆	TEL12R	XY'	427	-0.2	2.9e-5	110	1.63
ku70∆	TEL13L	X	520	-0.24	2.0e-8	138	1.52
ku70∆	TEL14L	XY'	468	-0.12	0.0076	124	1.64
ku70∆	TEL14R	XY'	622	-0.051	0.2	146	1.81
ku70∆	TEL15L	X	493	-0.2	5.9e-6	163	1.56
ku70∆	TEL15R	XY'	526	0.026	0.55	128	1.8
ku70∆	TEL16L	XY'	570	-0.042	0.32	145	1.84
ku70∆	TEL16R	XY'	333	-0.16	0.0043	124	1.57
cft19∆	TEL01L	X	352	0.1	0.052	256	1.04
cft19∆	TEL01R	XY'	347	-0.096	0.075	255	1.05
cft19∆	TEL02L	XY'	313	-0.16	0.005	319	1.38
cft19∆	TEL02R	XY'	348	-0.019	0.72	336	1.13
cft19∆	TEL03L	X	341	-0.052	0.34	359	1.04
cft19∆	TEL03R	XY'	344	-0.016	0.76	309	1.09
cft19∆	TEL04L	X	362	-0.03	0.57	274	1.04
cft19∆	TEL04R	XY'	345	-0.034	0.53	265	1.04
cft19∆	TEL05L	XY'	350	-0.018	0.74	314	1.13
cft19∆	TEL05R	XY'	391	-0.12	0.014	330	1.34
cft19∆	TEL06L	XY'	316	-0.11	0.056	288	1.05
cft19∆	TEL06R	X	413	0.1	0.04	270	1.06
cft19∆	TEL07L	X	384	0.023	0.66	289	1.01
cft19∆	TEL07R	XY'	364	-0.073	0.16	296	1.25
cft19∆	TEL08L	XY'	368	0.041	0.44	290	1.16
cft19∆	TEL08R	X	372	-0.022	0.68	267	1.04
cft19∆	TEL09L	XY'	323	-0.029	0.61	321	1.24
cft19∆	TEL09R	X	342	-0.03	0.59	375	1.16
cft19∆	TEL10L	XY'	339	-0.06	0.27	322	1.17
cft19∆	TEL10R	X	412	-0.036	0.46	274	1
cft19∆	TEL11L	X	356	0.02	0.71	264	0.997
cft19∆	TEL11R	X	386	0.081	0.11	237	1.03
cft19∆	TEL12L	XY'	391	-0.044	0.39	288	1.15
cft19∆	TEL12R	XY'	303	-0.056	0.33	261	1.24
cft19∆	TEL13L	X	355	0.094	0.076	328	1.14
cft19∆	TEL13R	XY'	350	0.044	0.41	303	1.5
cft19∆	TEL14L	XY'	336	0.047	0.39	266	1.03
cft19∆	TEL14R	XY'	396	-0.25	7.1e-7	298	1.27
cft19∆	TEL15L	X	334	-0.036	0.51	304	1.04
cft19∆	TEL15R	XY'	359	-0.064	0.23	335	1.17
cft19∆	TEL16L	XY'	350	-0.092	0.085	296	1.31
cft19∆	TEL16R	XY'	304	0.0091	0.87	273	1.14
fkh1∆	TEL01L	X	328	0.06	0.28	290	1.06
fkh1∆	TEL01R	XY'	276	-0.022	0.71	256	1.04
fkh1∆	TEL02L	XY'	320	-0.2	4.3e-4	326	1.38
fkh1∆	TEL02R	XY'	317	-0.078	0.17	263	1.09
fkh1∆	TEL03L	X	252	0.052	0.41	337	0.992
fkh1∆	TEL03R	XY'	286	-0.089	0.13	282	1.09
fkh1∆	TEL04L	X	366	0.11	0.04	286	1.04
fkh1∆	TEL04R	XY'	300	0.06	0.3	267	1.07
fkh1∆	TEL05L	XY'	328	-0.048	0.39	314	1.06
fkh1∆	TEL05R	XY'	305	-0.13	0.029	288	1.33
fkh1∆	TEL06L	XY'	311	0.01	0.86	278	1.03
fkh1∆	TEL06R	X	348	0.091	0.089	295	1.13
fkh1∆	TEL07L	X	350	0.085	0.11	292	1.03
fkh1∆	TEL07R	XY'	294	-0.11	0.054	289	1.13
fkh1∆	TEL08L	XY'	297	-0.07	0.23	299	1.1
fkh1∆	TEL08R	X	376	0.071	0.17	270	1.08
fkh1∆	TEL09L	XY'	308	-0.14	0.011	317	1.16
fkh1∆	TEL09R	X	294	-0.058	0.32	370	1.06
fkh1∆	TEL10L	XY'	290	-0.063	0.29	302	1.07
fkh1∆	TEL10R	X	367	0.091	0.08	271	1.03
fkh1∆	TEL11L	X	362	0.017	0.75	264	1.07
fkh1∆	TEL11R	X	370	0.041	0.44	242	1.09
fkh1∆	TEL12L	XY'	317	-0.011	0.85	289	1.08
fkh1∆	TEL12R	XY'	288	-0.11	0.075	258	1.1
fkh1∆	TEL13L	X	327	0.049	0.37	283	1.05
fkh1∆	TEL13R	XY'	348	-0.053	0.32	291	1.4
fkh1∆	TEL14L	XY'	388	-0.013	0.8	280	1.04
fkh1∆	TEL14R	XY'	326	-0.16	0.0044	296	1.22
fkh1∆	TEL15L	X	333	0.035	0.53	350	1.02
fkh1∆	TEL15R	XY'	321	-0.21	1.6e-4	292	1.13
fkh1∆	TEL16L	XY'	313	-0.026	0.64	285	1.19
fkh1∆	TEL16R	XY'	303	0.079	0.17	271	1.03
